# Meso-limbic Gene Expression Findings from Mouse Cocaine Self-Administration Recapitulate Human Cocaine Use Disorder

**DOI:** 10.1101/2020.01.31.929406

**Authors:** Spencer B. Huggett, Jason A. Bubier, Elissa J. Chesler, Rohan C. Palmer

## Abstract

Animal models of drug use have been employed for over 100 years to facilitate the identification of mechanisms governing human substance use and addiction. Most cross-species research on drug use/addiction examines behavioral overlap, but studies assessing neuro-molecular correspondence are lacking. Our study utilized transcriptome-wide data from the hippocampus and ventral tegmental area (VTA)/midbrain from a total of 35 human males with cocaine use disorder/controls and 49 male C57BL/6J cocaine/saline administering/exposed mice. We hypothesized that individual genes (differential expression) and systems of co-expressed genes (gene networks) would demonstrate appreciable overlap across mouse cocaine self-administration and human cocaine use disorder. We found modest, but significant associations between differentially expressed genes associated with cocaine self-administration (short access) and cocaine use disorder within meso-limbic circuitry, but non-robust associations with mouse models of acute cocaine exposure, (cocaine) context re-exposure and cocaine + context re-exposure. Investigating systems of co-expressed genes, we also found several validated gene networks with weak to moderate conservation between cocaine/saline self-administering mice and disordered cocaine users/controls. The most conserved hippocampal and VTA gene networks demonstrated substantial overlap (2,029 common genes) and included novel and previously implicated targets of cocaine use/addiction. Lastly, we conducted expression-based phenome-wide association studies of the nine *common* hub genes across conserved gene networks and found that they were associated with dopamine/serotonin function, cocaine self-administration and other relevant mouse traits. Overall, our study identified and characterized homologous transcriptional effects between mouse models of cocaine self-administration and human cocaine use disorder that may serve as a benchmark for future research.
