## Supplementary_Information for "Meso-limbic Gene Expression Findings from Mouse Cocaine Self-Administration Recapitulate Human Cocaine Use Disorder": Supplementary_FileS1.xls

### Sheet: DEG.t2.csv
Differentially Expressed Genes Associated with Mouse Cocaine Self-administration and Human Cocaine Addiction (expressed in the same direction)
Symbol	logFC_Human	Tstat_Human	Pval_Human	Padj_Human	logFC_Mouse	Tstat_Mouse	Pval_Mouse	Padj_Mouse	Brain_Region
BMP1	0.863705	4.15819	0.000592282	0.0338619	1.21223	2.81667	0.00866142	0.684477	Hippocampus
CECR2	0.542542	3.61766	0.00197225	0.0605846	1.20499	2.59216	0.0148113	0.739736	Hippocampus
CORO6	0.736177	3.93708	0.000968561	0.0426133	1.19121	2.42535	0.0217819	0.795853	Hippocampus
DENND4B	0.365918	2.98767	0.00790363	0.121249	1.55131	3.52371	0.00143887	0.42193	Hippocampus
DNAJC3	0.268139	2.00809	0.0599048	0.304883	0.641952	2.07312	0.0471948	0.795853	Hippocampus
GLCCI1	1.14403	2.49547	0.0225354	0.19469	1.35705	3.19552	0.00336822	0.55532	Hippocampus
GPT	1.11573	3.79331	0.00133408	0.0494495	1.01235	2.37972	0.0241553	0.795853	Hippocampus
HDAC4	0.903682	6.10411	9.17156e-06	0.00529736	1.19204	2.14256	0.0407145	0.795853	Hippocampus
L3MBTL1	0.546841	3.69287	0.00166837	0.0552891	0.866744	2.44712	0.0207266	0.795853	Hippocampus
LARP4	0.570463	3.25756	0.00437851	0.0916806	1.07686	2.28696	0.0297208	0.795853	Hippocampus
MATN4	2.05529	3.55535	0.00226516	0.0654553	1.31859	2.69692	0.0115584	0.716494	Hippocampus
MSI1	0.711979	2.9789	0.0080556	0.122047	0.850035	2.31088	0.0281843	0.795853	Hippocampus
PCDHA7	1.83109	3.51402	0.00248289	0.0680408	1.10166	2.02383	0.0523325	0.795853	Hippocampus
PCDHGA8	1.79992	3.16614	0.00535309	0.100587	0.93578	2.04337	0.0502397	0.795853	Hippocampus
PEBP4	0.669405	2.03462	0.0569152	0.29794	0.916849	2.01144	0.0537001	0.795853	Hippocampus
PLCG2	0.749509	3.08819	0.00634921	0.109374	0.983666	2.91703	0.00677434	0.654381	Hippocampus
PLXNA3	0.6695	3.45188	0.00284982	0.0721475	1.11549	2.64459	0.0130896	0.727687	Hippocampus
PROSER2	1.2709	3.03077	0.0071964	0.115656	1.04044	2.32359	0.0273973	0.795853	Hippocampus
PTPRU	0.436204	2.05315	0.0549071	0.293251	1.05784	2.43251	0.0214292	0.795853	Hippocampus
RAB3D	0.521139	3.11944	0.00592991	0.10497	0.637184	2.24421	0.0326574	0.795853	Hippocampus
SHC2	0.536041	4.57526	0.000235506	0.0225401	0.408096	2.02698	0.0519902	0.795853	Hippocampus
TMEM86A	0.633077	2.07077	0.0530566	0.288755	0.857889	2.01023	0.0538343	0.795853	Hippocampus
TRAF1	0.517098	2.20153	0.0410042	0.253879	1.30708	2.79336	0.00916547	0.686885	Hippocampus
WDR24	0.394152	2.06818	0.0533253	0.289174	1.07988	3.02833	0.00513833	0.610821	Hippocampus
XYLT2	0.44094	2.38913	0.0280629	0.214779	1.00837	2.34388	0.0261822	0.795853	Hippocampus
ZFHX3	0.616397	3.21353	0.00482406	0.0963126	0.945183	2.36375	0.0250402	0.795853	Hippocampus
ZXDC	0.42645	2.43295	0.0256466	0.205874	0.921477	2.13334	0.0415266	0.795853	Hippocampus
ABCD3	-0.497124	-2.79255	0.0120391	0.145173	-1.13139	-2.74502	0.0103001	0.698911	Hippocampus
ACLY	-0.363761	-2.24285	0.037753	0.243859	-0.997856	-2.3059	0.0284977	0.795853	Hippocampus
ACTG1	-0.515314	-4.49998	0.000277953	0.0246471	-1.0598	-3.12941	0.0039843	0.579367	Hippocampus
ACTR6	-0.642511	-3.26475	0.00430978	0.0911722	-1.14121	-2.39508	0.0233308	0.795853	Hippocampus
AGPS	-0.475434	-2.6998	0.0146711	0.157392	-0.958059	-2.05871	0.0486487	0.795853	Hippocampus
APLP2	-0.238902	-2.04817	0.05544	0.294381	-0.790225	-2.66719	0.0124066	0.725813	Hippocampus
ATAD2	-0.463276	-2.22305	0.03928	0.248896	-1.05722	-2.50208	0.0182673	0.786284	Hippocampus
ATP5O	-0.738594	-5.11374	7.29583e-05	0.0136835	-1.18525	-3.13537	0.00392456	0.579367	Hippocampus
ATP6AP2	-0.352516	-2.00473	0.0602934	0.305747	-0.915723	-2.00764	0.0541252	0.795853	Hippocampus
ATPAF1	-0.407805	-2.7956	0.0119607	0.145004	-1.09663	-2.17601	0.0378858	0.795853	Hippocampus
ATXN10	-0.331993	-2.03196	0.0572078	0.298708	-0.824479	-2.31361	0.0280136	0.795853	Hippocampus
CALM2	-0.794278	-4.30014	0.000432277	0.0294891	-0.746253	-3.73006	0.000832736	0.394711	Hippocampus
CCDC47	-0.502847	-3.26382	0.0043186	0.0911722	-1.71596	-4.00895	0.000393056	0.328023	Hippocampus
CCT6A	-0.394783	-2.35986	0.0297937	0.220614	-0.526831	-2.08264	0.0462548	0.795853	Hippocampus
CDC42	-0.330795	-2.21634	0.03981	0.250267	-1.54404	-3.62321	0.00110645	0.394711	Hippocampus
CHURC1	-0.573885	-2.97368	0.0081473	0.122391	-0.793461	-2.3071	0.0284222	0.795853	Hippocampus
CKAP5	-0.237624	-2.03657	0.0567004	0.297384	-0.957833	-2.587	0.0149919	0.73986	Hippocampus
CMPK1	-0.639962	-3.85537	0.00116185	0.0460683	-1.55378	-3.6127	0.00113769	0.394711	Hippocampus
COQ5	-0.633877	-2.64533	0.0164644	0.165781	-1.23602	-3.08066	0.00450601	0.579367	Hippocampus
CPE	-0.460729	-3.88739	0.0010819	0.0450185	-0.464726	-2.52297	0.0174055	0.769198	Hippocampus
CUL3	-0.325953	-2.7126	0.0142774	0.155308	-1.04636	-3.0215	0.00522676	0.610821	Hippocampus
CWC15	-0.405021	-2.69127	0.0149389	0.159063	-1.01099	-2.44325	0.0209107	0.795853	Hippocampus
CYB5B	-0.350756	-2.39508	0.0277228	0.213868	-1.09591	-3.08686	0.0044362	0.579367	Hippocampus
DLD	-0.437637	-3.01254	0.0074877	0.118263	-1.33335	-3.04234	0.00496116	0.599318	Hippocampus
EAPP	-0.539176	-3.70195	0.00163501	0.0546185	-1.54936	-3.4236	0.00187016	0.45901	Hippocampus
EFCAB14	-0.372507	-2.4728	0.0236199	0.197732	-0.815838	-2.13058	0.0417723	0.795853	Hippocampus
EIF1AX	-0.59279	-3.42013	0.00305753	0.0747562	-1.08864	-2.54124	0.0166825	0.769	Hippocampus
EIF3D	-0.371979	-2.50014	0.0223178	0.19392	-1.27791	-3.44307	0.00177748	0.451204	Hippocampus
EIF3L	-0.594819	-4.62721	0.000210103	0.0214707	-1.03228	-2.12421	0.0423447	0.795853	Hippocampus
ENKUR	-0.65026	-2.52288	0.0212864	0.188935	-1.11361	-3.06924	0.0046373	0.579367	Hippocampus
ENO1	-0.223878	-2.04701	0.055565	0.29441	-1.3016	-3.21973	0.00316632	0.551825	Hippocampus
ETFA	-0.510182	-3.24168	0.00453435	0.0931194	-1.62012	-3.96222	0.000446105	0.328023	Hippocampus
FAM210B	-0.443176	-2.5219	0.0213297	0.188983	-1.007	-2.31289	0.0280583	0.795853	Hippocampus
FEZ1	-0.488932	-3.87521	0.00111163	0.0454822	-1.16314	-2.646	0.0130462	0.727687	Hippocampus
FILIP1	-0.389504	-2.03109	0.0573052	0.298877	-1.50892	-3.27562	0.00274356	0.517993	Hippocampus
GAD1	-0.529777	-2.12127	0.0480638	0.27471	-0.603113	-2.15236	0.0398665	0.795853	Hippocampus
GARS	-0.3874	-2.71625	0.0141672	0.1547	-1.52823	-4.65862	6.61129e-05	0.159094	Hippocampus
GLUL	-0.443109	-3.03021	0.00720517	0.115725	-0.500569	-2.30916	0.028292	0.795853	Hippocampus
GMFB	-0.684357	-2.89558	0.00964751	0.131137	-1.52495	-4.85391	3.84953e-05	0.134139	Hippocampus
GPM6A	-0.505116	-4.56404	0.000241388	0.0227632	-0.998421	-3.03307	0.00507775	0.608402	Hippocampus
GTF3C6	-0.649866	-3.12007	0.00592175	0.104898	-0.998702	-2.31422	0.0279751	0.795853	Hippocampus
HABP4	-0.393751	-2.9601	0.00839081	0.123479	-0.637146	-2.31532	0.0279071	0.795853	Hippocampus
HARS	-0.26781	-2.15697	0.0447969	0.266599	-1.08885	-2.66761	0.0123943	0.725813	Hippocampus
HDHD2	-0.32295	-2.08184	0.0519236	0.28568	-0.946133	-2.15079	0.0400018	0.795853	Hippocampus
HIGD1A	-0.549431	-3.46896	0.00274397	0.071281	-1.0314	-2.23559	0.03328	0.795853	Hippocampus
HMGCS1	-0.601165	-2.49156	0.0227188	0.194875	-1.01565	-2.53922	0.0167609	0.769	Hippocampus
HNRNPH2	-0.316447	-2.21278	0.0400945	0.251203	-1.04527	-2.49843	0.0184222	0.787509	Hippocampus
HNRNPR	-0.460156	-3.77183	0.00139944	0.0505139	-1.13489	-3.16941	0.00359976	0.567805	Hippocampus
HTATSF1	-0.793401	-6.2066	7.45209e-06	0.00493679	-1.19979	-3.52709	0.00142613	0.42193	Hippocampus
IDS	-0.429405	-2.39979	0.0274563	0.21283	-0.856202	-2.12484	0.0422876	0.795853	Hippocampus
IMPDH2	-0.36058	-2.7834	0.012277	0.146187	-0.783037	-2.22519	0.0340458	0.795853	Hippocampus
INSIG1	-0.447356	-2.21839	0.0396474	0.249498	-1.0454	-2.61547	0.0140215	0.734405	Hippocampus
KIF5B	-0.45769	-2.1945	0.0415825	0.255673	-0.57249	-2.03754	0.0508563	0.795853	Hippocampus
KTI12	-0.971048	-3.2368	0.00458331	0.0936586	-1.27869	-2.74379	0.0103306	0.698911	Hippocampus
LAMTOR5	-0.317754	-2.25107	0.0371355	0.242434	-1.04029	-2.67422	0.0122008	0.725078	Hippocampus
LDHA	-0.392305	-2.46996	0.0237594	0.198382	-0.9347	-2.19226	0.0365759	0.795853	Hippocampus
LDHB	-0.7344	-4.90895	0.000113576	0.0163789	-0.972575	-2.58921	0.0149145	0.73986	Hippocampus
LRRN3	-0.510933	-2.60783	0.0178182	0.173186	-0.946999	-2.52478	0.0173325	0.769198	Hippocampus
MAT2B	-0.326992	-2.00002	0.0608422	0.307195	-0.954683	-2.35037	0.0258037	0.795853	Hippocampus
METTL5	-0.526991	-2.56038	0.0196834	0.181873	-0.28117	-2.26453	0.0312305	0.795853	Hippocampus
MFF	-0.334973	-2.32469	0.0320046	0.227286	-1.11119	-2.83775	0.00822813	0.683563	Hippocampus
MKKS	-0.493008	-2.27461	0.0354177	0.237507	-1.03935	-2.64032	0.0132227	0.730678	Hippocampus
MTIF2	-0.626627	-3.13003	0.00579398	0.103828	-1.19225	-2.76255	0.00987433	0.690915	Hippocampus
MTPN	-0.358647	-2.49183	0.022706	0.194875	-1.06673	-2.56183	0.0159011	0.756407	Hippocampus
MYL12B	-0.421465	-2.75649	0.0130035	0.149756	-0.868071	-2.10714	0.0439137	0.795853	Hippocampus
NAB1	-0.328785	-2.01667	0.0589233	0.302882	-1.14712	-2.31684	0.0278123	0.795853	Hippocampus
NARS	-0.733729	-5.38806	4.06043e-05	0.0102791	-0.737244	-2.11684	0.0430158	0.795853	Hippocampus
NBR1	-0.394498	-2.83044	0.0110999	0.140321	-1.17039	-3.2531	0.00290695	0.536023	Hippocampus
NCAM2	-0.319985	-2.3199	0.0323174	0.228233	-1.31442	-3.10319	0.0042573	0.579367	Hippocampus
NDRG3	-0.398005	-2.28184	0.0349046	0.23581	-1.054	-2.94067	0.00639025	0.648267	Hippocampus
NDUFA5	-0.666643	-3.51073	0.00250112	0.068467	-1.11391	-3.29813	0.00258909	0.500197	Hippocampus
NDUFAF1	-1.19798	-4.07392	0.000714286	0.0368641	-1.15283	-2.81487	0.00869942	0.684477	Hippocampus
NDUFS2	-0.339179	-2.06268	0.0538985	0.290764	-0.722666	-2.3359	0.0266542	0.795853	Hippocampus
NKAP	-0.426366	-2.03025	0.0573974	0.299175	-1.19466	-2.51494	0.0177323	0.774645	Hippocampus
NMD3	-0.495276	-2.24879	0.037306	0.243105	-1.29082	-3.15754	0.00371002	0.574293	Hippocampus
PAF1	-0.246151	-2.13053	0.0471966	0.272444	-0.513605	-2.16891	0.0384713	0.795853	Hippocampus
PDCD5	-0.446459	-3.02601	0.00727139	0.116279	-0.971196	-2.34323	0.02622	0.795853	Hippocampus
PIH1D2	-0.751383	-2.1305	0.0471992	0.272444	-1.22363	-2.06883	0.0476229	0.795853	Hippocampus
PJA2	-0.447561	-2.94621	0.00864728	0.125182	-1.51455	-4.63683	7.02203e-05	0.159094	Hippocampus
PLEKHB2	-0.3264	-2.30423	0.0333607	0.230648	-0.764795	-2.20927	0.0352486	0.795853	Hippocampus
PLS3	-0.802281	-4.08621	0.000695036	0.0362351	-1.03661	-2.74149	0.010388	0.698911	Hippocampus
PPIG	-0.834736	-5.02914	8.75506e-05	0.0143953	-0.468643	-2.21131	0.0350928	0.795853	Hippocampus
PPME1	-0.29393	-2.41275	0.026735	0.210809	-0.645529	-2.30402	0.0286173	0.795853	Hippocampus
PRKAB2	-0.531729	-2.28007	0.0350296	0.236263	-1.6151	-3.96106	0.000447508	0.328023	Hippocampus
PRPF40A	-0.350208	-2.56979	0.0192991	0.180402	-1.10146	-2.73165	0.0106364	0.698911	Hippocampus
PRPF4B	-0.593103	-3.97564	0.000888885	0.0412114	-0.718257	-2.73727	0.0104939	0.698911	Hippocampus
PSMA4	-0.672225	-3.56768	0.00220395	0.0646813	-0.723015	-2.07808	0.0467034	0.795853	Hippocampus
PSMC3	-0.3006	-2.33424	0.0313902	0.225408	-0.436636	-2.22969	0.0337129	0.795853	Hippocampus
RAB9B	-0.382456	-2.14657	0.0457272	0.269261	-1.55884	-3.71471	0.000867532	0.394711	Hippocampus
RAPGEF4	-0.705395	-3.28579	0.00411449	0.0889277	-0.710413	-2.55999	0.0159694	0.756407	Hippocampus
RINT1	-0.612347	-2.53652	0.0206896	0.186252	-0.956312	-2.541	0.0166918	0.769	Hippocampus
RNF14	-0.665053	-2.88544	0.00986073	0.132354	-0.806326	-2.00926	0.0539435	0.795853	Hippocampus
RPL19	-0.318219	-2.42783	0.0259185	0.207107	-0.740927	-2.4138	0.0223615	0.795853	Hippocampus
RPL23	-0.585295	-4.41779	0.000333214	0.0264494	-1.15787	-2.9518	0.0062165	0.645817	Hippocampus
RPL36A	-1.17676	-2.48029	0.0232562	0.196418	-1.10893	-2.65585	0.012745	0.727687	Hippocampus
RSRC2	-0.580863	-4.925	0.000109689	0.0163576	-0.804248	-2.80288	0.00895653	0.684477	Hippocampus
SCG5	-0.447331	-2.6736	0.0155089	0.161902	-0.777692	-2.12348	0.0424106	0.795853	Hippocampus
SLC18B1	-0.735262	-4.46891	0.000297658	0.0256502	-1.00431	-2.37496	0.0244157	0.795853	Hippocampus
SNCA	-0.365535	-2.0234	0.0581626	0.301002	-1.0559	-3.31841	0.00245713	0.484039	Hippocampus
SNRPB2	-0.700947	-3.46356	0.00277702	0.0713039	-1.23896	-2.97187	0.00591462	0.627252	Hippocampus
SPATA24	-1.06599	-2.4408	0.0252351	0.204189	-1.55332	-3.04139	0.00497303	0.599318	Hippocampus
STK16	-0.446012	-3.17052	0.00530193	0.100365	-0.25936	-2.83295	0.00832483	0.683563	Hippocampus
SUCLA2	-0.497618	-2.38905	0.0280679	0.214779	-0.919578	-2.13796	0.0411175	0.795853	Hippocampus
SYT1	-0.588597	-4.53966	0.000254691	0.0233316	-0.624669	-3.06965	0.00463252	0.579367	Hippocampus
TBCC	-0.390057	-2.089	0.0512027	0.283817	-1.0417	-2.57206	0.0155256	0.74841	Hippocampus
TCERG1	-0.431524	-2.796	0.0119504	0.145004	-0.834412	-2.24051	0.0329231	0.795853	Hippocampus
TIA1	-0.445716	-2.28181	0.0349073	0.23581	-0.90091	-2.17736	0.0377754	0.795853	Hippocampus
TMX4	-0.341242	-2.46663	0.0239235	0.19904	-1.09295	-3.07235	0.00460116	0.579367	Hippocampus
TPI1	-0.488122	-4.11953	0.000645404	0.0352226	-0.629498	-2.5202	0.0175178	0.769978	Hippocampus
TRIM37	-0.351838	-2.32981	0.0316738	0.226558	-0.650172	-2.35424	0.0255809	0.795853	Hippocampus
TWSG1	-0.460764	-2.39239	0.0278762	0.214336	-0.934018	-2.28488	0.0298576	0.795853	Hippocampus
UBE2V2	-0.489384	-3.25258	0.00442682	0.0923008	-1.02072	-2.29552	0.0291623	0.795853	Hippocampus
UFL1	-0.403911	-2.58615	0.0186486	0.177228	-0.997347	-2.57666	0.0153594	0.747633	Hippocampus
UPF3B	-0.608676	-3.00871	0.00755028	0.118667	-0.793482	-2.01168	0.0536724	0.795853	Hippocampus
UQCRB	-0.705838	-4.42654	0.000326842	0.0262873	-0.85088	-2.03904	0.0506972	0.795853	Hippocampus
UQCRQ	-0.418252	-2.35569	0.0300481	0.221184	-1.53095	-3.83852	0.000622767	0.378551	Hippocampus
USP48	-0.402398	-2.86291	0.0103512	0.135533	-1.20504	-3.29231	0.00262821	0.503849	Hippocampus
VAMP4	-0.422932	-2.57425	0.0191198	0.179507	-1.02642	-2.32376	0.0273868	0.795853	Hippocampus
YIPF6	-0.597995	-3.33021	0.00373032	0.0850949	-1.05716	-2.4513	0.0205292	0.795853	Hippocampus
YWHAE	-0.339976	-3.44055	0.00292232	0.0730581	-0.521688	-2.14074	0.0408734	0.795853	Hippocampus
ZMAT2	-0.605827	-3.7681	0.00141111	0.050577	-0.591611	-2.16477	0.0388156	0.795853	Hippocampus
ATF2	0.102291	2.03633	0.0567261	0.999491	1.11759	2.41067	0.0206925	0.961526	VTA
CDC42SE2	0.250625	2.00746	0.0599778	0.999491	1.03942	2.53531	0.0153188	0.961526	VTA
DTX3L	0.0768962	2.04982	0.0552623	0.999491	1.79196	3.4035	0.00154206	0.711464	VTA
MAPK8	0.128487	2.34501	0.0307091	0.999491	1.00056	2.34523	0.0241512	0.961526	VTA
MRPS6	0.168817	2.37234	0.0290437	0.999491	0.941783	2.11913	0.0404445	0.961526	VTA
PPM1D	0.200967	2.53739	0.0206517	0.999491	1.49782	3.04915	0.00409234	0.893014	VTA
RGS20	0.236714	2.05118	0.0551165	0.999491	1.12607	2.37697	0.0224133	0.961526	VTA
SHOC2	0.178945	2.02621	0.0578469	0.999491	0.908477	2.19669	0.0339991	0.961526	VTA
SLC25A41	0.0987571	2.60818	0.0178051	0.999491	0.989871	2.18803	0.034671	0.961526	VTA
TOMM20	0.166333	2.09278	0.0508256	0.999491	0.819213	2.12013	0.0403548	0.961526	VTA
ZFP36L1	0.485236	2.23696	0.0382011	0.999491	1.68379	3.36504	0.00171825	0.711464	VTA
AES	-0.222355	-2.35351	0.0301822	0.999491	-0.474911	-2.13742	0.0388348	0.961526	VTA
ATP5G1	-0.147074	-2.11707	0.0484621	0.999491	-0.99401	-2.00284	0.0521195	0.961526	VTA
BTRC	-0.157111	-2.28703	0.0345409	0.999491	-1.28236	-3.30973	0.00200571	0.747419	VTA
JAG2	-0.177113	-2.01859	0.0587049	0.999491	-0.914711	-2.04351	0.04774	0.961526	VTA
KLF2	-0.330576	-2.50555	0.0220679	0.999491	-1.05137	-2.02813	0.0493571	0.961526	VTA
RNF165	-0.392211	-2.83185	0.011066	0.999491	-1.18101	-2.2401	0.0308049	0.961526	VTA
RPUSD1	-0.225774	-3.3574	0.00351272	0.999491	-1.04445	-2.03108	0.0490427	0.961526	VTA
SEMA4F	-0.10144	-2.08918	0.0511845	0.999491	-1.19776	-2.45175	0.0187571	0.961526	VTA
SLITRK3	-0.175806	-2.17315	0.0433839	0.999491	-1.18285	-2.07131	0.0449337	0.961526	VTA
WDR92	-0.108244	-2.33778	0.0311644	0.999491	-0.547158	-2.41754	0.0203566	0.961526	VTA
ZER1	-0.1477	-2.01618	0.0589782	0.999491	-1.0767	-2.80848	0.00771107	0.961526	VTA
ZFAND3	-0.148399	-2.66959	0.015641	0.999491	-0.946375	-2.33116	0.0249592	0.961526	VTA
ZFPM1	-0.236189	-2.1929	0.0417148	0.999491	-0.952278	-2.21957	0.0322809	0.961526	VTA
ZMAT3	-0.187612	-2.02044	0.0584961	0.999491	-0.606596	-2.27073	0.028715	0.961526	VTA
