## Supplementary_Information for "Meso-limbic Gene Expression Findings from Mouse Cocaine Self-Administration Recapitulate Human Cocaine Use Disorder": Supplementary_FileS4.xls

### Sheet: ePheWAS_Results.csv
Common Hub Genes - Significant ePheWAS Results of 1,250 Different Mouse Traits
GENE	Phenotype	Category	Brain	Negative log10 P-value
SLC1A2	Diencephalon 5-hydroxyindoleacetic acid (5-HIAA) level in adult males and females [ng/mg protein]	Nervous system	Ventral_tegmental_area	4.42259
EEF1A1	Pain sensitivity, vocalization threshold to mild foot shock for males [mA]	Nervous system	Hippocampus	5.26259
ALDOA	Diencephalon 5-hydroxytryptamine turnover rates (5-HIAA/5-HT) in adult males and females [units]	Nervous system	Ventral_tegmental_area	6.23796
CALM3	Dopamine receptor ratio in striatum based on relative expression using Affymetrix Exon array probe sets for Drd1 and Drd2 [ratio]	Nervous system	Striatum	5.358
CALM3	Early B-cell factor 1 (Ebf1, D1 medium spiny neuron expression signature) mRNA expression in striatum (caudate-putamen), first principal component generated using 8 Affymetrix exon-level probe sets (exons 4 to 11)	Nervous system	Striatum	5.35289
CALM3	Dock1 (D2 medium spiny neuron expression signature) mRNA expression in striatum (caudate-putamen), first principal component generated using six Affymetrix exon-level Dock1 probe sets (exon 45 to 50) and Striatum_E	Nervous system	Striatum	4.83638
EEF1A1	Ethanol-induced conditioned taste aversion, saccharin intake during trials 2-4 after 2 g/kg ethanol injections expressed as a residual (regression of mean intake scores on trial 1 intakes) (Group 2 g/kg) in 60 to 130-day-	Nervous system	Brain	4.86139
EEF1A1	Brain activity and coherence of electrical field oscillations, coherence at 5 Hz between local field potentials (LFP) at two sites (0.3 mm apart) in L2/3 of the primary whisker motor cortex in awake 6 t	Nervous system	Pituitary_Male	4.85839
EEF1A1	Prepulse inhibition of the acoustic startle response to a 110 db SPL, 10 kHz tone, 56 db SPL white-noise prepulse stimulus [%]	Nervous system	Cerebellum	4.60251
EEF1A1	Floor preference baseline, time on grid textured floor for experimental group of males [sec/min]	Nervous system	Prefrontal_cortex	4.47634
EEF1A2	Cocaine self-administration - Inactive lever presses (0.032 mg/kg/infusion)	Nervous system	Cerebellum	5.16621
EEF1A2	Left hemisphere brain weight in 8-week-old F1 hybrids between male BXD strains and C57BL/6J-R6/2 Huntington model, R6/2 cases only [mg]	Nervous system	Brain	4.52811
ALDOA	Conditioned place preference (CPP) baseline control for cocaine CPP test, percentage of time spent in conditioned side before conditioning for males [%]	Nervous system	Hypothalamus_Male	4.4603
ALDOC	Dopamine receptor ratio in striatum based on relative expression using Affymetrix Exon array probe sets for Drd1 and Drd2 [ratio]	Nervous system	Striatum	5.03265
ALDOC	Reversal learning using a touchscreen assay, number of errors during early reversal learning when performance was at or below 50% accuracy (see Figure 5C) in 3-month-old males [n]	Nervous system	Hypothalamus_Male	4.67528
ENO2	Septum volume corrected for shrinkage, age, sex, plane of section, brain weight, and epoch [mm3]	Nervous system	Cerebellum	7.29227
ENO2	Substance P (tachykinin 1, Tac1, substance P, D1 medium spiny neuron expression signature) mRNA expression in striatum (caudate-putamen), first principal component generated using ten Affymetrix exon-level Tac1 pro	Nervous system	Striatum	5.40382
ENO2	Dopamine receptor ratio in striatum based on relative expression using Affymetrix Exon array probe sets for Drd1 and Drd2 [ratio]	Nervous system	Striatum	4.76473
