## Supplementary_Information for "Meso-limbic Gene Expression Findings from Mouse Cocaine Self-Administration Recapitulate Human Cocaine Use Disorder": Supplementary_FileS5.xls

### Sheet: DEGs.t2.opposite.csv
Differentially Expressed Genes Associated with Mouse Cocaine Self-administration and Human Cocaine Addiction in Opposing Directions Across Species/Traits
Symbol	logFC_Human	Tstat_Human	Pval_Human	Padj_Human	logFC_Mouse	Tstat_Mouse	Pval_Mouse	Padj_Mouse	Brain_Region
ABCB8	0.504797	3.95702	0.000926512	0.0423619	-0.958036	-2.07568	0.0469405	0.795853	Hippocampus
AFF3	0.543437	3.15368	0.00550136	0.101692	-0.877932	-2.42484	0.0218069	0.795853	Hippocampus
ANKMY1	0.525606	2.42536	0.0260505	0.207837	-0.229481	-2.13898	0.0410278	0.795853	Hippocampus
AP2A2	0.275592	2.44568	0.0249824	0.20317	-0.807355	-2.58501	0.0150619	0.741843	Hippocampus
ARHGAP39	0.615075	4.32773	0.000406651	0.0284011	-0.853067	-2.74176	0.0103811	0.698911	Hippocampus
ATP2C2	0.429129	2.39035	0.0279928	0.214667	-0.710376	-2.15173	0.039921	0.795853	Hippocampus
BAG4	0.304226	2.02168	0.0583565	0.301237	-0.455107	-2.20852	0.0353064	0.795853	Hippocampus
BAZ2A	0.365872	2.85881	0.010443	0.136387	-0.592884	-2.2226	0.0342393	0.795853	Hippocampus
BCL6	0.416637	2.54233	0.02044	0.185163	-0.771687	-2.1521	0.039889	0.795853	Hippocampus
CCNF	1.36272	5.92325	1.32742e-05	0.00598879	-0.898335	-2.00823	0.0540582	0.795853	Hippocampus
CELF6	1.34683	2.48145	0.0232006	0.196239	-1.49115	-4.08226	0.000322085	0.309306	Hippocampus
CEP170B	0.322462	2.33207	0.0315285	0.225969	-0.639017	-2.16105	0.0391283	0.795853	Hippocampus
CHERP	0.369031	2.60017	0.0181076	0.174938	-0.721682	-2.85299	0.00792766	0.67662	Hippocampus
CHRNB2	0.402681	3.18722	0.00511113	0.0993186	-0.184745	-2.51304	0.0178104	0.774645	Hippocampus
CLSTN3	0.325261	2.20671	0.0405831	0.252548	-0.614718	-2.01955	0.0528013	0.795853	Hippocampus
CPSF1	0.344861	2.17086	0.043581	0.262117	-1.05792	-2.4592	0.0201612	0.795853	Hippocampus
CTIF	0.436131	3.94564	0.000950281	0.0426076	-0.780232	-2.28571	0.029803	0.795853	Hippocampus
DAGLB	0.352017	2.02876	0.0575632	0.299675	-0.198134	-2.92449	0.00665082	0.654381	Hippocampus
DDX17	0.510669	4.58567	0.000230178	0.0222795	-0.702421	-2.10157	0.0444364	0.795853	Hippocampus
DNASE1L2	0.775445	3.03664	0.00710507	0.114793	-0.891257	-2.07812	0.0466988	0.795853	Hippocampus
DNM2	0.329888	2.47868	0.023334	0.196492	-0.36211	-2.06144	0.0483697	0.795853	Hippocampus
DOCK6	0.659567	3.23575	0.00459394	0.0936682	-1.20232	-3.34239	0.00230945	0.479382	Hippocampus
ETNK1	0.86786	4.1803	0.000563906	0.0334961	-0.594775	-2.00878	0.0539974	0.795853	Hippocampus
FLNA	0.605651	3.07895	0.00647862	0.110336	-1.02658	-2.71678	0.0110225	0.707994	Hippocampus
FMN1	0.758461	2.22157	0.0393963	0.249154	-0.982782	-2.48397	0.0190463	0.795853	Hippocampus
GDAP2	0.789364	4.25967	0.000472842	0.0311385	-0.973579	-2.07051	0.0474545	0.795853	Hippocampus
GLYR1	0.406379	3.16631	0.00535115	0.100587	-0.980646	-2.62883	0.0135865	0.734405	Hippocampus
GRIN1	0.599821	4.02996	0.000787668	0.0387367	-0.451865	-2.13287	0.0415679	0.795853	Hippocampus
GTF3C1	0.244889	2.06944	0.0531943	0.288953	-0.775436	-2.10333	0.0442706	0.795853	Hippocampus
HERC1	0.258454	2.09511	0.0505942	0.282161	-1.36068	-3.97894	0.000426361	0.328023	Hippocampus
HIVEP3	0.819323	5.96116	1.22799e-05	0.00583295	-0.888973	-2.21674	0.0346797	0.795853	Hippocampus
HYOU1	0.522983	4.30504	0.000427612	0.0294055	-0.881851	-2.12838	0.0419691	0.795853	Hippocampus
IGSF9B	2.0077	9.7583	1.31797e-08	0.000296149	-0.786376	-2.25945	0.0315818	0.795853	Hippocampus
INTS1	0.369842	2.72806	0.0138158	0.153077	-1.19467	-2.82762	0.00843365	0.683563	Hippocampus
JAG2	0.501044	2.43882	0.0253382	0.204637	-1.0472	-2.73948	0.0104383	0.698911	Hippocampus
KAT2A	0.646415	5.17112	6.4498e-05	0.0134449	-1.14779	-2.8868	0.00729749	0.668368	Hippocampus
LHB	1.40829	2.0404	0.0562815	0.296431	-0.921058	-2.09669	0.0448994	0.795853	Hippocampus
LRRC4	0.256852	2.06617	0.0535343	0.289634	-1.18245	-3.00412	0.00545859	0.610821	Hippocampus
LRRC7	0.303806	2.15338	0.0451162	0.267577	-1.00544	-2.27466	0.03054	0.795853	Hippocampus
LTBP4	0.464107	2.21003	0.0403151	0.251731	-0.887174	-2.00339	0.0546041	0.795853	Hippocampus
MAP3K9	0.342365	2.54088	0.020502	0.18556	-1.02154	-2.70266	0.0114011	0.716494	Hippocampus
MAST4	0.328007	2.09216	0.0508876	0.2832	-0.694505	-2.10267	0.0443326	0.795853	Hippocampus
MDM4	0.726411	5.19338	6.1492e-05	0.0130571	-1.23805	-2.84869	0.00801133	0.67911	Hippocampus
MMP17	0.550895	2.32454	0.032015	0.227286	-0.918784	-2.18574	0.0370964	0.795853	Hippocampus
MOGS	0.28482	2.13686	0.046611	0.271006	-1.22683	-2.81588	0.00867818	0.684477	Hippocampus
MOV10	0.460669	2.74499	0.0133265	0.150783	-0.763549	-2.03959	0.0506385	0.795853	Hippocampus
MTPAP	0.756555	4.12796	0.000633435	0.0349627	-1.03621	-2.29745	0.0290375	0.795853	Hippocampus
MYO9B	0.417907	2.78318	0.0122828	0.146187	-1.23161	-3.56929	0.00127605	0.410659	Hippocampus
NFASC	0.541799	3.85165	0.00117152	0.0460683	-1.63042	-5.13086	1.7859e-05	0.11127	Hippocampus
ODF3L2	0.994893	2.1589	0.0446258	0.265889	-0.925119	-2.0778	0.0467304	0.795853	Hippocampus
OGT	0.412354	2.46374	0.024067	0.199408	-1.1334	-3.21417	0.00321162	0.551999	Hippocampus
OPN4	1.2159	4.15683	0.000594069	0.0338619	-0.633607	-2.13173	0.0416696	0.795853	Hippocampus
PHACTR1	0.342528	2.57217	0.0192033	0.179965	-0.784253	-2.6467	0.0130246	0.727687	Hippocampus
PHC3	0.619204	5.15328	6.70154e-05	0.0135746	-0.958144	-2.27595	0.030453	0.795853	Hippocampus
PLCH2	0.978809	4.85464	0.000127807	0.0174375	-0.839442	-2.34443	0.0261497	0.795853	Hippocampus
PLXNA1	0.630013	3.79352	0.00133345	0.0494495	-1.09778	-2.54903	0.0163829	0.766033	Hippocampus
PLXNB2	0.382579	2.31366	0.0327294	0.229572	-0.960361	-2.2709	0.0307948	0.795853	Hippocampus
POLD1	0.620623	2.22497	0.0391297	0.248373	-1.77492	-4.00116	0.000401446	0.328023	Hippocampus
POLE	0.672465	2.29557	0.0339503	0.232314	-0.812447	-2.44987	0.0205966	0.795853	Hippocampus
PRICKLE2	0.878175	4.3719	0.000368789	0.0272607	-0.898031	-2.43795	0.0211653	0.795853	Hippocampus
PTDSS2	0.318804	2.53496	0.0207569	0.186545	-0.963469	-2.09393	0.0451623	0.795853	Hippocampus
RASGRF1	0.346016	2.02439	0.0580518	0.300973	-0.692074	-2.33251	0.0268569	0.795853	Hippocampus
RNF207	0.726736	2.49983	0.0223319	0.193959	-0.598927	-2.08169	0.0463479	0.795853	Hippocampus
SEC22B	0.382438	2.15922	0.0445975	0.265838	-0.900007	-2.37829	0.0242332	0.795853	Hippocampus
SEMA4F	0.49768	2.57445	0.0191116	0.179499	-0.782613	-2.02709	0.0519786	0.795853	Hippocampus
SERINC5	0.530412	3.21344	0.00482502	0.0963126	-1.11148	-2.95333	0.00619307	0.645817	Hippocampus
SKI	0.449181	3.63156	0.00191218	0.0595959	-0.935494	-2.3491	0.0258778	0.795853	Hippocampus
SLC12A3	1.4012	2.19434	0.0415955	0.255673	-0.835469	-2.52159	0.0174611	0.769198	Hippocampus
SLC24A2	0.54314	2.54614	0.0202782	0.184451	-0.744284	-2.73005	0.0106772	0.698911	Hippocampus
SLC35F5	0.587003	2.63969	0.0166616	0.166746	-0.885335	-2.36659	0.0248802	0.795853	Hippocampus
SLC6A7	0.486944	2.84273	0.0108104	0.138255	-0.890026	-2.08692	0.0458381	0.795853	Hippocampus
SNX27	0.496832	3.93024	0.000983435	0.0429176	-1.06808	-2.7712	0.00967019	0.690915	Hippocampus
SRXN1	1.0806	2.01758	0.0588197	0.302532	-0.943091	-2.18643	0.0370413	0.795853	Hippocampus
SSH2	0.418038	3.00976	0.00753309	0.118542	-1.12625	-2.65711	0.012707	0.727687	Hippocampus
SYNGR1	0.384571	3.84876	0.00117909	0.0460683	-0.857992	-2.34815	0.0259326	0.795853	Hippocampus
SZT2	0.58709	4.71741	0.000172424	0.0197684	-0.738629	-2.038	0.0508079	0.795853	Hippocampus
TBC1D10C	1.01095	3.53416	0.00237431	0.0667336	-0.876782	-2.37109	0.0246296	0.795853	Hippocampus
TCP11L1	0.436075	2.92136	0.00912487	0.128156	-1.34337	-3.36315	0.00218853	0.477068	Hippocampus
TMEM63B	0.375973	2.11646	0.0485202	0.276381	-0.451817	-2.05926	0.0485918	0.795853	Hippocampus
TNPO2	0.744271	3.85088	0.00117353	0.0460683	-0.471538	-2.51123	0.0178852	0.776544	Hippocampus
TOR4A	0.788124	2.11914	0.0482658	0.275421	-0.704407	-2.05357	0.0491763	0.795853	Hippocampus
TSC1	0.286181	2.5461	0.0202796	0.184451	-1.05625	-2.68856	0.0117913	0.720033	Hippocampus
TTBK1	0.826931	6.91408	1.84715e-06	0.0021536	-0.961318	-2.67358	0.0122194	0.725078	Hippocampus
TWIST1	1.5378	2.98209	0.00799993	0.121745	-0.923155	-2.12573	0.0422072	0.795853	Hippocampus
U2AF2	0.437841	4.18028	0.000563924	0.0334961	-0.615833	-2.02188	0.0525464	0.795853	Hippocampus
USP22	0.335063	2.8791	0.00999651	0.133131	-1.24765	-3.35095	0.00225881	0.477068	Hippocampus
CIAPIN1	-0.382682	-2.37934	0.0286311	0.216949	0.979172	2.01033	0.0538239	0.795853	Hippocampus
DCTN4	-0.49653	-3.01513	0.00744557	0.117743	1.02978	2.03012	0.0516507	0.795853	Hippocampus
DNAJC25	-1.09363	-4.18741	0.000555072	0.0334961	0.664956	2.36787	0.0248089	0.795853	Hippocampus
DNAJC28	-0.824576	-2.05473	0.0547389	0.29276	0.86928	2.09471	0.0450877	0.795853	Hippocampus
DNTTIP2	-0.389307	-2.52552	0.0211695	0.188214	0.658391	2.22672	0.0339324	0.795853	Hippocampus
EI24	-0.489501	-3.46929	0.00274196	0.071281	1.02558	2.00849	0.0540297	0.795853	Hippocampus
FGGY	-0.559881	-2.01858	0.0587058	0.302365	1.27948	2.62042	0.0138591	0.734405	Hippocampus
FKTN	-0.43308	-2.06189	0.0539822	0.290892	1.03004	2.15158	0.0399332	0.795853	Hippocampus
GTPBP4	-0.523837	-3.16748	0.00533739	0.100539	1.07972	2.15111	0.0399737	0.795853	Hippocampus
HEATR5A	-0.743271	-4.08404	0.00069839	0.0363361	0.765178	2.01643	0.0531451	0.795853	Hippocampus
ITIH5	-0.724029	-3.47468	0.00270935	0.071041	0.977512	2.02634	0.0520593	0.795853	Hippocampus
MED11	-0.579674	-2.88882	0.00978919	0.132044	0.791796	2.15402	0.039725	0.795853	Hippocampus
PPP6C	-0.428141	-2.54442	0.0203512	0.184711	0.54402	2.25994	0.0315477	0.795853	Hippocampus
PRKRA	-0.479101	-2.90693	0.00941393	0.130101	1.49801	4.18389	0.000244123	0.291566	Hippocampus
RDH12	-1.01492	-2.37051	0.0291531	0.218363	0.914302	2.20139	0.0358584	0.795853	Hippocampus
SEC11C	-0.365008	-2.07756	0.052359	0.287275	1.1573	2.2643	0.0312462	0.795853	Hippocampus
SNX5	-0.460176	-2.69952	0.0146797	0.157392	1.14205	2.5324	0.0170288	0.769	Hippocampus
FAM171B	0.110723	2.21608	0.0398311	0.999491	-1.29563	-2.6676	0.0110366	0.961526	VTA
JUN	0.696141	2.06733	0.0534136	0.999491	-1.05127	-2.27115	0.0286869	0.961526	VTA
MSN	0.197189	2.25886	0.0365584	0.999491	-1.30957	-2.387	0.0218881	0.961526	VTA
PLSCR1	0.121508	2.1074	0.0493908	0.999491	-1.54153	-2.96548	0.00511527	0.961526	VTA
RNF166	0.100031	2.01222	0.0594307	0.999491	-0.970572	-2.08803	0.0433171	0.961526	VTA
AAMP	-0.137796	-2.0151	0.0591009	0.999491	1.75959	4.1032	0.000198719	0.40592	VTA
APEX2	-0.209136	-2.18919	0.0420237	0.999491	1.19453	2.41438	0.0205108	0.961526	VTA
ATIC	-0.13711	-2.32217	0.0321689	0.999491	1.33658	3.07572	0.00381009	0.861774	VTA
CTSA	-0.161683	-2.17138	0.0435359	0.999491	0.24685	2.30125	0.026759	0.961526	VTA
FSD1	-0.244377	-2.07864	0.0522488	0.999491	1.0464	2.48497	0.0173137	0.961526	VTA
GNB2	-0.219387	-2.4234	0.0261556	0.999491	0.94623	2.19958	0.0337778	0.961526	VTA
NDUFA3	-0.165238	-2.1386	0.0464515	0.999491	0.52523	2.15164	0.0376219	0.961526	VTA
RGS16	-0.358109	-2.94802	0.00861326	0.999491	1.17264	2.21656	0.0325026	0.961526	VTA
